# protPheMut: An Interpretable Machine Learning Tool for Classification of Cancer and Neurodevelopmental Disorders in Human Missense Variants

**DOI:** 10.1101/2025.01.06.631365

**Authors:** Jingran Wang, Miao Yang, Chang Zong, Gennady Verkhivker, Xiao Fei, Guang Hu

**Affiliations:** MOE Key Laboratory of Geriatric Diseases and Immunology, Suzhou Key Laboratory of Pathogen Bioscience and Anti-Infective Medicine, Department of Bioinformatics and Computational Biology, School of Life Sciences, Suzhou Medical College of Soochow University, Suzhou 215213, China; Department of Computational and Data Sciences, Chapman University, One University Drive, Orange, California, United States of America; Department of Biomedical and Pharmaceutical Sciences, Chapman University Pharmacy School 9401 Jeronimo Rd, Irvine, California, United States of America; Jiangsu Province Engineering Research Center of Precision Diagnostics and Therapeutics Development, Soochow University, Suzhou 215123, China; Key Laboratory of Alkene-carbon Fibres-based Technology & Application for Detection of Major Infectious Diseases, Soochow University, Suzhou 215123, China; Jiangsu Key Laboratory of Infection and Immunity, Soochow University, Suzhou 215123, China

## Abstract

**Motivation:** Recent advances in human genomics have revealed that missense mutations in a single protein can lead to distinctly different phenotypes. In particular, some mutations in oncoproteins like Ras, MEK, PI3K, PTEN, and SHP2 are linked various cancers and Neurodevelopmental Disorders (NDDs). While numerous tools exist for predicting the pathogenicity of missense mutations, linking these variants to certain phenotypes remains a major challenge, particularly in the context of personalized medicine.

**Results:** To fill this gap, we developed protPheMut (Protein Phenotypic Mutations Analyzer), leveraging multiple interpretable machine learning methods and integrate diverse biophysics and network dynamics-based signatures, for the prediction of mutations of the same protein can promote cancer, or NDDs. We illustrate the utility of protPheMut in phenotypes (cancer/NDDs) prediction by the mutation analysis of two protein cases, that are PI3Kα and PTEN. Compared to seven other predictive tools, protPheMut demonstrated exceptional accuracy in forecasting phenotypic effects, achieving an AUROC of 0.8501 for PI3Kα mutations related to cancer and Cowden syndrome. For multi-phenotypes prediction of PTEN mutations related to cancer, PHTS, and HCPS, protPheMut achieved an AUC of 0.9349 through micro-averaging. Using SHAP model explanations, we gained insights into the mechanisms driving phenotype formation. A userfriendly website deployment is also provided.

**Availability:** Source code and data are available at https://github.com/Spencer-JRWang/protPheMut. We also provide a user-friendly website at http://netprotlab.com/protPheMut.

**Supplementary information:** Supplementary data are available at *Bioinformatics* online.

**Graphical Abstract:** 
