## Supplementary Table 1 for "protPheMut: An Interpretable Machine Learning Tool for Classification of Cancer and Neurodevelopmental Disorders in Human Missense Variants"

### Sheet: PI3Ka_Mutations
Cowden	I13V
Cowden	H14Y
Cowden	I31L
Cowden	E35Q
Cowden	H47Q
Cowden	H47R
Cowden	H47Y
Cowden	E52Q
Cowden	H59P
Cowden	H59Y
Cowden	Q60K
Cowden	L61I
Cowden	Q63H
Cowden	V71I
Cowden	S72G
Cowden	L92I
Cowden	V101L
Cowden	P104R
Cowden	N107S
Cowden	E109D
Cowden	N114S
Cowden	I121V
Cowden	M123V
Cowden	V125M
Cowden	D129G
Cowden	M130T
Cowden	P134S
Cowden	E135K
Cowden	R141K
Cowden	D155H
Cowden	L156F
Cowden	N157S
Cowden	P159L
Cowden	P175L
Cowden	N183S
Cowden	K187E
Cowden	K187T
Cowden	V196I
Cowden	K204R
Cowden	K204T
Cowden	T208S
Cowden	N212S
Cowden	C215Y
Cowden	E218K
Cowden	I221V
Cowden	K240T
Cowden	C255Y
Cowden	Y272H
Cowden	I273V
Cowden	L279F
Cowden	M288T
Cowden	M299V
Cowden	M304V
Cowden	R310C
Cowden	I311V
Cowden	P316T
Cowden	M318I
Cowden	N319D
Cowden	S332I
Cowden	S332N
Cowden	A333S
Cowden	A333V
Cowden	D352V
Cowden	Y355C
Cowden	V356I
Cowden	Y361C
Cowden	S379C
Cowden	N380S
Cowden	R382K
Cowden	R398H
Cowden	R412L
Cowden	A415V
Cowden	T435I
Cowden	L436V
Cowden	A442P
Cowden	A442T
Cowden	V448I
Cowden	D478Y
Cowden	V483A
Cowden	V483L
Cowden	M489I
Cowden	M489V
Cowden	I492M
Cowden	E494G
Cowden	N497S
Cowden	W498C
Cowden	S499C
Cowden	S501T
Cowden	R502Q
Cowden	S509T
Cowden	G512A
Cowden	S514R
Cowden	N515S
Cowden	A518G
Cowden	D527G
Cowden	A533G
Cowden	A533T
Cowden	R537Q
Cowden	L540V
Cowden	T544S
Cowden	E545A
Cowden	H554Y
Cowden	M583I
Cowden	M583V
Cowden	D589G
Cowden	P592S
Cowden	C604R
Cowden	M610V
Cowden	R617Q
Cowden	V650A
Cowden	S681T
Cowden	R683T
Cowden	L686M
Cowden	Y691C
Cowden	R693C
Cowden	A694S
Cowden	A694T
Cowden	E707K
Cowden	I788F
Cowden	M789V
Cowden	S790P
Cowden	F794Y
Cowden	E798K
Cowden	R808Q
Cowden	R808W
Cowden	R818H
Cowden	M820V
Cowden	C838S
Cowden	G842S
Cowden	C844R
Cowden	R852Q
Cowden	N853S
Cowden	L866W
Cowden	Q871L
Cowden	H875Y
Cowden	T876A
Cowden	K884R
Cowden	I889M
Cowden	R899H
Cowden	I910V
Cowden	D926N
Cowden	F954Y
Cowden	Q958K
Cowden	T972I
Cowden	A990G
Cowden	R992Q
Cowden	I1019T
Cowden	N1044K
Cowden	N1044S
Cowden	H1047I
Cowden	G1049C
Cowden	H1065L
Cowden	A1066V
Cowden	N1068I
Cancer	M1L
Cancer	R4Q
Cancer	S6L
Cancer	G8D
Cancer	L10P
Cancer	L10R
Cancer	W11G
Cancer	W11L
Cancer	G12C
Cancer	G12D
Cancer	M16I
Cancer	M16V
Cancer	P17S
Cancer	P18L
Cancer	R19K
Cancer	I20M
Cancer	L21I
Cancer	C24S
Cancer	P27L
Cancer	M30I
Cancer	C36Y
Cancer	L37F
Cancer	R38G
Cancer	R38H
Cancer	R38L
Cancer	R38S
Cancer	E39K
Cancer	A40T
Cancer	T41A
Cancer	T41I
Cancer	K51T
Cancer	E52V
Cancer	R54K
Cancer	P57H
Cancer	P57S
Cancer	L58F
Cancer	L58P
Cancer	L62I
Cancer	D64N
Cancer	S66F
Cancer	S66Y
Cancer	S67F
Cancer	S67P
Cancer	F70L
Cancer	T74A
Cancer	Q75E
Cancer	Q75H
Cancer	A77T
Cancer	E78K
Cancer	R79M
Cancer	E80K
Cancer	E81A
Cancer	F83K
Cancer	F83L
Cancer	E85K
Cancer	R88L
Cancer	D91N
Cancer	L92F
Cancer	R93G
Cancer	R93L
Cancer	R93P
Cancer	R93W
Cancer	L94F
Cancer	Q96E
Cancer	P97H
Cancer	L99F
Cancer	I102F
Cancer	I102N
Cancer	I102T
Cancer	E103G
Cancer	E103K
Cancer	P104A
Cancer	P104S
Cancer	P104T
Cancer	V105I
Cancer	G106A
Cancer	G106C
Cancer	G106D
Cancer	G106R
Cancer	G106S
Cancer	N107H
Cancer	N107I
Cancer	N107K
Cancer	N107Y
Cancer	R108C
Cancer	R108L
Cancer	R108P
Cancer	R108S
Cancer	E109K
Cancer	E110K
Cancer	K111E
Cancer	K111N
Cancer	K111Q
Cancer	K111R
Cancer	I112F
Cancer	N114D
Cancer	R115L
Cancer	R115Q
Cancer	E116K
Cancer	A120V
Cancer	I121M
Cancer	G122A
Cancer	G122D
Cancer	P124E
Cancer	P124L
Cancer	P124Q
Cancer	P124S
Cancer	P124T
Cancer	V125E
Cancer	D129H
Cancer	V131A
Cancer	D133V
Cancer	V136I
Cancer	D138N
Cancer	D138Y
Cancer	R140Q
Cancer	N142K
Cancer	N142T
Cancer	I143T
Cancer	N145S
Cancer	C147Y
Cancer	V151A
Cancer	R154K
Cancer	R154M
Cancer	R154T
Cancer	N157D
Cancer	S158L
Cancer	H160N
Cancer	R162K
Cancer	A163T
Cancer	Y165H
Cancer	Y167C
Cancer	P169Q
Cancer	N170T
Cancer	E172Q
Cancer	S173Y
Cancer	P175S
Cancer	K179T
Cancer	H180R
Cancer	K184E
Cancer	D186N
Cancer	G188E
Cancer	V193M
Cancer	I197M
Cancer	S199C
Cancer	P200L
Cancer	N201S
Cancer	K204N
Cancer	H213P
Cancer	A222V
Cancer	E223K
Cancer	I225M
Cancer	R230Q
Cancer	S235F
Cancer	S235T
Cancer	S236Y
Cancer	L239P
Cancer	L239R
Cancer	L244S
Cancer	G248S
Cancer	Y250F
Cancer	L252F
Cancer	P266S
Cancer	Q269K
Cancer	M282I
Cancer	P283H
Cancer	L285S
Cancer	L287F
Cancer	A289T
Cancer	E291A
Cancer	L293V
Cancer	P298T
Cancer	M299I
Cancer	R310H
Cancer	P316L
Cancer	G320E
Cancer	G320R
Cancer	T322I
Cancer	T324A
Cancer	T324I
Cancer	K325R
Cancer	S326F
Cancer	S326Y
Cancer	W328C
Cancer	R335I
Cancer	I336M
Cancer	K337N
Cancer	L339F
Cancer	L339I
Cancer	L339V
Cancer	A341V
Cancer	T342I
Cancer	T342P
Cancer	Y343C
Cancer	Y343F
Cancer	V344A
Cancer	V344G
Cancer	N345D
Cancer	N345H
Cancer	N345I
Cancer	N345K
Cancer	N345S
Cancer	N345Y
Cancer	V346A
Cancer	V346E
Cancer	V346L
Cancer	N347K
Cancer	I348F
Cancer	R349Q
Cancer	D350H
Cancer	D350V
Cancer	D352Y
Cancer	I354T
Cancer	V356A
Cancer	R357L
Cancer	R357Q
Cancer	T358I
Cancer	H362Y
Cancer	G364A
Cancer	E365Q
Cancer	P366H
Cancer	P366L
Cancer	P366R
Cancer	N370S
Cancer	V371M
Cancer	T373N
Cancer	P377H
Cancer	P377L
Cancer	C378F
Cancer	C378W
Cancer	N380I
Cancer	P381A
Cancer	W383R
Cancer	N388K
Cancer	Y392H
Cancer	D395N
Cancer	L396F
Cancer	A399S
Cancer	A400V
Cancer	L402F
Cancer	L402H
Cancer	S405F
Cancer	C407F
Cancer	C407W
Cancer	C407Y
Cancer	V409I
Cancer	V409L
Cancer	G411S
Cancer	R412Q
Cancer	K413N
Cancer	E418D
Cancer	E418Q
Cancer	C420G
Cancer	P421L
Cancer	P421S
Cancer	P421T
Cancer	L422W
Cancer	W424L
Cancer	Y432N
Cancer	S438F
Cancer	G439V
Cancer	A442V
Cancer	L443S
Cancer	L445F
Cancer	W446L
Cancer	V448A
Cancer	V448L
Cancer	P449R
Cancer	H450R
Cancer	G451R
Cancer	E453A
Cancer	E453D
Cancer	E453G
Cancer	E453Q
Cancer	D454G
Cancer	D454H
Cancer	D454N
Cancer	L456R
Cancer	N457K
Cancer	I459S
Cancer	G460D
Cancer	G460S
Cancer	V461I
Cancer	T462A
Cancer	T462S
Cancer	G463R
Cancer	P471A
Cancer	P471L
Cancer	L475V
Cancer	E476K
Cancer	E476Q
Cancer	E493K
Cancer	E494K
Cancer	A496V
Cancer	N497Y
Cancer	S499F
Cancer	S509F
Cancer	A511T
Cancer	G512E
Cancer	G512R
Cancer	N515D
Cancer	R516K
Cancer	R519T
Cancer	D520N
Cancer	N521S
Cancer	E522G
Cancer	E522K
Cancer	L523I
Cancer	L523S
Cancer	R524K
Cancer	R524M
Cancer	E525K
Cancer	N526D
Cancer	D527N
Cancer	E529K
Cancer	Q530R
Cancer	L531P
Cancer	A533V
Cancer	I534T
Cancer	S535F
Cancer	T536A
Cancer	T536I
Cancer	D538G
Cancer	D538N
Cancer	D538Y
Cancer	P539L
Cancer	P539S
Cancer	P539T
Cancer	L540F
Cancer	S541F
Cancer	S541P
Cancer	S541T
Cancer	S541Y
Cancer	E542A
Cancer	E542G
Cancer	E542Q
Cancer	E542R
Cancer	E542V
Cancer	I543F
Cancer	I543N
Cancer	I543V
Cancer	T544I
Cancer	T544P
Cancer	E545L
Cancer	E545V
Cancer	Q546E
Cancer	Q546H
Cancer	Q546L
Cancer	Q546P
Cancer	Q546R
Cancer	E547K
Cancer	E547L
Cancer	K548T
Cancer	D549A
Cancer	D549H
Cancer	D549N
Cancer	F550S
Cancer	F550Y
Cancer	L551P
Cancer	W552C
Cancer	W552G
Cancer	S553N
Cancer	S553T
Cancer	R555K
Cancer	E563K
Cancer	P566L
Cancer	K567R
Cancer	L569I
Cancer	E579K
Cancer	M583T
Cancer	D589H
Cancer	I593V
Cancer	K594E
Cancer	Q597L
Cancer	E600K
Cancer	D603N
Cancer	C604Y
Cancer	P609H
Cancer	P609S
Cancer	R612Q
Cancer	R617W
Cancer	E620K
Cancer	L628V
Cancer	S629C
Cancer	V638A
Cancer	Q643R
Cancer	L648S
Cancer	A657S
Cancer	Q661K
Cancer	F667L
Cancer	E674Q
Cancer	N677D
Cancer	K678E
Cancer	Q682H
Cancer	G685C
Cancer	G685D
Cancer	R693H
Cancer	G696E
Cancer	G696R
Cancer	M697I
Cancer	M697L
Cancer	H701P
Cancer	H701Y
Cancer	L702Q
Cancer	N703S
Cancer	Q705K
Cancer	K711T
Cancer	L712F
Cancer	L712P
Cancer	N714D
Cancer	N714K
Cancer	L715S
Cancer	L719F
Cancer	L719V
Cancer	E722D
Cancer	E722K
Cancer	D725G
Cancer	D725N
Cancer	E726A
Cancer	T727I
Cancer	Q728R
Cancer	F734S
Cancer	F744L
Cancer	D746V
Cancer	A747V
Cancer	L748I
Cancer	P757L
Cancer	H759N
Cancer	Q760K
Cancer	L766I
Cancer	E768Q
Cancer	R770L
Cancer	R770Q
Cancer	S773P
Cancer	A775T
Cancer	L779M
Cancer	N782S
Cancer	E784D
Cancer	I788T
Cancer	I788V
Cancer	D805N
Cancer	Q809H
Cancer	M811I
Cancer	I816N
Cancer	R818C
Cancer	I823V
Cancer	Q827H
Cancer	G828S
Cancer	P835S
Cancer	I841V
Cancer	G846V
Cancer	V851A
Cancer	T856A
Cancer	G865S
Cancer	L866F
Cancer	F872L
Cancer	Q879K
Cancer	G887R
Cancer	T898A
Cancer	R899C
Cancer	S900T
Cancer	C901F
Cancer	G903R
Cancer	A907T
Cancer	A907V
Cancer	R916C
Cancer	R916H
Cancer	R916S
Cancer	H917N
Cancer	G927R
Cancer	H931Y
Cancer	K943E
Cancer	K943T
Cancer	R949Q
Cancer	R951C
Cancer	R951H
Cancer	P953L
Cancer	T957I
Cancer	Q958R
Cancer	Q969K
Cancer	E970Q
Cancer	R975K
Cancer	E978G
Cancer	E978K
Cancer	E978Q
Cancer	E982D
Cancer	E982G
Cancer	E982K
Cancer	E982Q
Cancer	M983I
Cancer	C984Y
Cancer	Y985H
Cancer	Y985S
Cancer	K986N
Cancer	A987T
Cancer	L989I
Cancer	A990T
Cancer	R992L
Cancer	Q993R
Cancer	H994Y
Cancer	A995D
Cancer	N996I
Cancer	N996S
Cancer	L997I
Cancer	F998S
Cancer	N1000D
Cancer	L1001F
Cancer	L1001H
Cancer	L1001I
Cancer	L1001V
Cancer	S1003P
Cancer	M1004V
Cancer	M1005I
Cancer	M1005V
Cancer	L1006F
Cancer	L1006I
Cancer	L1006P
Cancer	G1007D
Cancer	G1007R
Cancer	G1007V
Cancer	S1008C
Cancer	S1008F
Cancer	S1008P
Cancer	G1009E
Cancer	M1010I
Cancer	P1011L
Cancer	P1011S
Cancer	E1012G
Cancer	E1012K
Cancer	Q1014R
Cancer	S1015F
Cancer	S1015P
Cancer	F1016L
Cancer	D1017E
Cancer	D1017H
Cancer	D1017V
Cancer	D1017Y
Cancer	D1018N
Cancer	I1019F
Cancer	I1019V
Cancer	A1020T
Cancer	A1020V
Cancer	Y1021F
Cancer	Y1021N
Cancer	I1022V
Cancer	R1023L
Cancer	R1023Q
Cancer	K1024R
Cancer	T1025I
Cancer	T1025P
Cancer	T1025S
Cancer	L1026I
Cancer	L1026P
Cancer	A1027T
Cancer	A1027V
Cancer	L1028F
Cancer	D1029E
Cancer	D1029H
Cancer	D1029N
Cancer	D1029Y
Cancer	K1030E
Cancer	T1031A
Cancer	T1031I
Cancer	E1032K
Cancer	Q1033R
Cancer	E1034G
Cancer	E1034K
Cancer	E1034L
Cancer	L1036S
Cancer	E1037G
Cancer	E1037K
Cancer	E1037Q
Cancer	Y1038C
Cancer	F1039L
Cancer	F1039S
Cancer	M1040I
Cancer	M1040L
Cancer	M1040V
Cancer	K1041N
Cancer	M1043T
Cancer	M1043V
Cancer	N1044D
Cancer	N1044H
Cancer	N1044Y
Cancer	D1045N
Cancer	D1045V
Cancer	D1045Y
Cancer	A1046E
Cancer	A1046T
Cancer	A1046V
Cancer	H1047N
Cancer	H1047P
Cancer	H1047T
Cancer	H1048D
Cancer	H1048L
Cancer	H1048N
Cancer	H1048Q
Cancer	H1048R
Cancer	H1048T
Cancer	H1048Y
Cancer	G1049A
Cancer	G1049D
Cancer	G1049R
Cancer	G1050D
Cancer	T1052A
Cancer	T1052I
Cancer	T1052K
Cancer	T1053A
Cancer	T1053I
Cancer	M1055I
Cancer	M1055L
Cancer	D1056G
Cancer	D1056N
Cancer	W1057R
Cancer	I1058F
Cancer	I1058L
Cancer	F1059L
Cancer	H1060Y
Cancer	T1061I
Cancer	I1062T
Cancer	I1062V
Cancer	Q1064H
Cancer	Q1064R
Cancer	H1065Y
Cancer	A1066S
Cancer	A1066T
Cancer	L1067F
Cancer	N1068Y

### Sheet: PTEN_Mutations
HCPS	I4S
HCPS	N12D
HCPS	N12K
HCPS	R14K
HCPS	Q17E
HCPS	D19F
HCPS	D22H
HCPS	A34P
HCPS	M35T
HCPS	R41S
HCPS	N48D
HCPS	V53E
HCPS	N69H
HCPS	N69K
HCPS	C71W
HCPS	D77H
HCPS	D77E
HCPS	T78I
HCPS	E91K
HCPS	D92A
HCPS	L98V
HCPS	L100V
HCPS	F104Y
HCPS	S113R
HCPS	V119L
HCPS	V119G
HCPS	A120E
HCPS	T131S
HCPS	G143S
HCPS	A148T
HCPS	V166E
HCPS	R172T
HCPS	Y180S
HCPS	N184I
HCPS	H196D
HCPS	K197Q
HCPS	M199L
HCPS	M199V
HCPS	F200V
HCPS	I203F
HCPS	T210A
HCPS	Q214P
HCPS	V216A
HCPS	Q219P
HCPS	L220P
HCPS	I224L
HCPS	N228I
HCPS	R234G
HCPS	M239T
HCPS	F241L
HCPS	Q245H
HCPS	P248R
HCPS	K254T
HCPS	N262T
HCPS	H272P
HCPS	I280L
HCPS	P283A
HCPS	P283L
HCPS	E299G
HCPS	N323H
HCPS	A333V
HCPS	N334K
HCPS	F337Y
HCPS	N340D
HCPS	V351I
HCPS	N356I
HCPS	D368E
HCPS	P391L
HCPS	P391H
HCPS	D393G
PHTS	M1I
PHTS	I4T
PHTS	I5F
PHTS	I5V
PHTS	E7D
PHTS	R11G
PHTS	N12I
PHTS	N12T
PHTS	R14T
PHTS	Y16N
PHTS	Q17R
PHTS	E18D
PHTS	L25V
PHTS	L25F
PHTS	T26N
PHTS	Y27S
PHTS	I28V
PHTS	P30L
PHTS	N31D
PHTS	I32N
PHTS	P38H
PHTS	A39T
PHTS	I50M
PHTS	D51G
PHTS	V53D
PHTS	F56C
PHTS	N63S
PHTS	H64N
PHTS	Y76H
PHTS	Y76C
PHTS	K80T
PHTS	Q97E
PHTS	E99Q
PHTS	L100P
PHTS	P103R
PHTS	E106D
PHTS	W111G
PHTS	W111C
PHTS	S113I
PHTS	D115E
PHTS	D116E
PHTS	A120G
PHTS	A121V
PHTS	K128E
PHTS	K128R
PHTS	T160P
PHTS	V166L
PHTS	V166L
PHTS	I168V
PHTS	I168T
PHTS	S170C
PHTS	S170R
PHTS	Q171P
PHTS	R173S
PHTS	Y178C
PHTS	S179N
PHTS	N184S
PHTS	P190T
PHTS	P190R
PHTS	L193P
PHTS	M198T
PHTS	M199I
PHTS	F200S
PHTS	T202A
PHTS	T202S
PHTS	M205L
PHTS	G208S
PHTS	G208D
PHTS	C211R
PHTS	N212H
PHTS	Q214L
PHTS	F215V
PHTS	C218Y
PHTS	V222L
PHTS	K223R
PHTS	I224K
PHTS	I224T
PHTS	I224M
PHTS	P231L
PHTS	R233G
PHTS	D236H
PHTS	D236N
PHTS	F241I
PHTS	E242V
PHTS	P246T
PHTS	G251V
PHTS	G251A
PHTS	I253S
PHTS	K254R
PHTS	Q261H
PHTS	N262K
PHTS	L265V
PHTS	L265P
PHTS	K267T
PHTS	K267R
PHTS	K267N
PHTS	K267N
PHTS	K269E
PHTS	M270L
PHTS	M270V
PHTS	M270K
PHTS	W274L
PHTS	N276D
PHTS	F278C
PHTS	G282E
PHTS	P283R
PHTS	E284D
PHTS	E285D
PHTS	V290A
PHTS	E291G
PHTS	N292S
PHTS	D297G
PHTS	S302G
PHTS	K313Q
PHTS	E314V
PHTS	L316I
PHTS	T319N
PHTS	D324E
PHTS	D326E
PHTS	D326E
PHTS	N329S
PHTS	Y336H
PHTS	P339Q
PHTS	N340H
PHTS	N340K
PHTS	V343M
PHTS	L345R
PHTS	E352G
PHTS	E353G
PHTS	N356K
PHTS	P357A
PHTS	E358Q
PHTS	E358K
PHTS	A359S
PHTS	S364P
PHTS	S364C
PHTS	T366A
PHTS	D368V
PHTS	D375G
PHTS	R378G
PHTS	P387S
PHTS	P387L
PHTS	N389S
PHTS	D393Y
PHTS	H397R
PHTS	H397Q
PHTS	T398I
PHTS	I400V
PHTS	T401I
PHTS	K402E
Cancer	V255E
Cancer	K13E
Cancer	V85A
Cancer	R234L
Cancer	Q171R
Cancer	D331H
Cancer	L247S
Cancer	A328V
Cancer	H61Q
Cancer	Y155N
Cancer	M264V
Cancer	D384G
Cancer	S179I
Cancer	P103L
Cancer	Y65N
Cancer	P103S
Cancer	T398S
Cancer	I50N
Cancer	N334D
Cancer	S207I
Cancer	K66Q
Cancer	L325V
Cancer	F243L
Cancer	D384N
Cancer	Y177H
Cancer	Q298E
Cancer	L247F
Cancer	L320V
Cancer	Y176H
Cancer	G129R
Cancer	T321I
Cancer	R172W
Cancer	G20R
Cancer	C105W
Cancer	F37S
Cancer	D19N
Cancer	P248H
Cancer	N94Y
Cancer	K144T
Cancer	K13T
Cancer	T277I
Cancer	Q87P
Cancer	P30Q
Cancer	E106G
Cancer	K128Q
Cancer	E43Q
Cancer	F104V
Cancer	T131I
Cancer	K254E
Cancer	R161G
Cancer	H61Y
Cancer	T131P
Cancer	D24A
Cancer	G209A
Cancer	T26P
Cancer	I135M
Cancer	E43A
Cancer	V119A
Cancer	H61R
Cancer	Y336C
Cancer	Q149R
Cancer	G36V
Cancer	F206V
Cancer	V365I
Cancer	L152I
Cancer	D107N
Cancer	S338C
Cancer	E256G
Cancer	G36R
Cancer	L316P
Cancer	P354Q
Cancer	A148E
Cancer	P357S
Cancer	F337L
Cancer	R130G
Cancer	I101S
Cancer	E150K
Cancer	Y88N
Cancer	W274G
Cancer	M35L
Cancer	I135V
Cancer	D115N
Cancer	S59L
Cancer	R130Q
Cancer	R173C
Cancer	L25S
Cancer	S170I
Cancer	K13N
Cancer	C136W
Cancer	R130P
Cancer	R234Q
Cancer	K6T
Cancer	E307K
Cancer	I122N
Cancer	G293R
Cancer	D162G
Cancer	G20E
Cancer	V217D
Cancer	R130L
Cancer	D92N
Cancer	R173H
Cancer	S305N
Cancer	R142W
Cancer	D252G
Cancer	N323M
Cancer	G132V
Cancer	Y27C
Cancer	C136R
Cancer	G129E
Cancer	L70I
Cancer	G132D
Cancer	L100F
Cancer	F154S
Cancer	C296G
Cancer	Q171K
Cancer	Y65D
Cancer	F241S
Cancer	A121T
Cancer	L112Q
Cancer	C124S
Cancer	D52G
Cancer	K66E
Cancer	V166A
Cancer	V119D
Cancer	A79T
Cancer	D24Y
Cancer	F341V
Cancer	H196Y
Cancer	H93R
Cancer	F273S
Cancer	R47M
Cancer	Y68H
Cancer	F341L
Cancer	A126D
Cancer	L112P
Cancer	V255A
Cancer	H259P
Cancer	H123R
Cancer	Y178N
Cancer	V317G
Cancer	R11I
Cancer	D24H
Cancer	L295V
Cancer	L318F
Cancer	Q245E
Cancer	D92V
Cancer	G251C
Cancer	Y155C
Cancer	L182V
Cancer	P339L
Cancer	L108R
Cancer	T232A
Cancer	P96S
Cancer	K66N
Cancer	R15I
Cancer	M35V
Cancer	A137V
Cancer	R55G
Cancer	Y88C
Cancer	K6N
Cancer	G230V
Cancer	T167I
Cancer	A192T
Cancer	F145I
Cancer	Y68N
Cancer	F215S
Cancer	G156W
Cancer	Q97L
Cancer	R74I
Cancer	P248L
Cancer	K330I
Cancer	D92H
Cancer	A34D
Cancer	E201K
Cancer	A39V
Cancer	L325F
Cancer	R234W
Cancer	H272R
Cancer	Y46H
Cancer	M35I
Cancer	L57S
Cancer	L139F
Cancer	S10I
Cancer	P204S
Cancer	M270T
Cancer	K60T
Cancer	F341Y
Cancer	A34V
Cancer	H272Y
Cancer	K6E
Cancer	S226F
Cancer	F195S
Cancer	E291K
Cancer	I67V
Cancer	A121P
Cancer	L139V
Cancer	G156V
Cancer	E99K
Cancer	P38R
Cancer	V166G
Cancer	L152Q
Cancer	F90L
Cancer	E7Q
Cancer	L146V
Cancer	R189K
Cancer	W111R
Cancer	C136F
Cancer	A72V
Cancer	W111S
Cancer	L108H
Cancer	Y68C
Cancer	A3D
Cancer	L70F
Cancer	H93Q
Cancer	L70H
Cancer	A34T
Cancer	Y225D
Cancer	M134L
Cancer	L70P
Cancer	V45A
Cancer	D107H
Cancer	D252Y
Cancer	L152R
Cancer	D268E
Cancer	K125E
Cancer	Y46D
Cancer	F81C
Cancer	R159C
Cancer	S113T
Cancer	E91Q
Cancer	H185D
Cancer	G230R
Cancer	M264I
Cancer	R11K
Cancer	Y174D
Cancer	R47S
Cancer	K125T
Cancer	D153Y
Cancer	H123D
Cancer	A151D
Cancer	Y27N
Cancer	V255I
Cancer	N48I
Cancer	T348R
Cancer	H118D
Cancer	N63Y
Cancer	E150Q
Cancer	I303N
Cancer	L140F
Cancer	S227F
Cancer	C71S
Cancer	P96T
Cancer	T160S
Cancer	L152V
Cancer	Y138D
Cancer	I122M
Cancer	K128M
Cancer	C304F
Cancer	D331G
Cancer	G165V
Cancer	T167S
Cancer	N48Y
Cancer	L265Q
Cancer	D162N
Cancer	V275A
Cancer	A148S
Cancer	L345Q
Cancer	T167A
Cancer	Y138S
Cancer	T131N
Cancer	R14S
Cancer	H185Y
Cancer	R161S
Cancer	Q97R
Cancer	G132R
Cancer	D187Y
Cancer	H118L
Cancer	Y16D
Cancer	D109Y
Cancer	M134R
Cancer	C124R
Cancer	Q245P
Cancer	I5S
Cancer	R161K
Cancer	S226A
Cancer	P357Q
Cancer	P246R
Cancer	T167N
Cancer	E284K
Cancer	V275L
Cancer	R41K
Cancer	T382S
Cancer	K263N
Cancer	P357L
Cancer	P204R
Cancer	P96A
Cancer	I33S
Cancer	D252E
Cancer	E388Q
Cancer	T348I
Cancer	A121E
Cancer	N94I
Cancer	R14M
Cancer	V53G
Cancer	L345M
Cancer	V217A
Cancer	M205I
Cancer	I28T
Cancer	P204T
Cancer	Y27D
Cancer	E256K
Cancer	D109H
Cancer	T160A
Cancer	I101M
Cancer	P244R
Cancer	I168F
Cancer	A86P
Cancer	R55W
Cancer	H61L
Cancer	C304G
Cancer	R14G
Cancer	V54L
Cancer	K62I
Cancer	A137T
Cancer	H141N
Cancer	L98P
Cancer	I135K
Cancer	S10C
Cancer	N82T
Cancer	F154V
Cancer	R335P
Cancer	N49T
Cancer	P204Q
Cancer	M35K
Cancer	R173L
Cancer	N276K
Cancer	C124W
Cancer	E201V
Cancer	S287L
Cancer	D326H
Cancer	R335G
Cancer	E73K
Cancer	D162V
Cancer	R233Q
Cancer	P89S
Cancer	F200C
Cancer	R142G
Cancer	K62T
Cancer	V175A
Cancer	I135R
Cancer	T286I
Cancer	E299V
Cancer	G209L
Cancer	Y27H
Cancer	R15G
Cancer	Y225C
Cancer	K144I
Cancer	F279S
Cancer	A79S
Cancer	K330N
Cancer	L325H
Cancer	E150D
Cancer	N31H
Cancer	I67L
Cancer	H123N
Cancer	G129A
Cancer	D326Y
Cancer	F154C
Cancer	D268Y
Cancer	E291Q
Cancer	G156E
Cancer	L181P
Cancer	S10R
Cancer	P246L
Cancer	A120T
Cancer	G282R
Cancer	D310N
Cancer	I28N
Cancer	I32S
Cancer	E73V
Cancer	T78N
Cancer	F81L
Cancer	F215L
Cancer	D162Y
Cancer	E157K
Cancer	I67R
Cancer	Y176F
Cancer	L181Q
Cancer	R55M
Cancer	H259R
Cancer	H272Q
Cancer	K144Q
Cancer	P95Q
Cancer	Y155S
Cancer	G127A
Cancer	F337I
Cancer	F90S
Cancer	N262I
Cancer	G209E
Cancer	E201Q
Cancer	F271L
Cancer	A333T
Cancer	Y177D
Cancer	C105R
Cancer	F271S
Cancer	E235G
Cancer	F145C
Cancer	G132A
Cancer	K221R
Cancer	Q17P
Cancer	P30S
Cancer	C124F
Cancer	F258L
Cancer	V85F
Cancer	N323K
Cancer	P213R
Cancer	V275G
Cancer	F258Y
Cancer	R55S
Cancer	R161I
Cancer	D19E
Cancer	D153E
Cancer	P89T
Cancer	K62R
Cancer	Y315H
Cancer	P169S
Cancer	P354L
Cancer	L181R
Cancer	V217F
Cancer	S338Y
Cancer	V255G
Cancer	V369G
Cancer	R130S
Cancer	C250Y
Cancer	E388K
Cancer	P169L
Cancer	I5T
Cancer	E256Q
Cancer	A39P
Cancer	H123L
Cancer	Y188S
Cancer	V53A
Cancer	G208V
Cancer	A34S
Cancer	N69I
Cancer	T167P
Cancer	N63H
Cancer	P213H
Cancer	E394K
Cancer	K66T
Cancer	A151G
Cancer	S10N
Cancer	N69T
Cancer	K164R
